# Systematic analysis of microtubule plus-end networks defines EB-cargo complexes critical for mitosis in budding yeast

**DOI:** 10.1101/2022.09.08.507099

**Authors:** Nikolay Kornakov, Stefan Westermann

**Affiliations:** Department of Molecular Genetics I, Faculty of Biology, Center of Medical Biotechnology, University of Duisburg-Essen, Universitätsstrasse 2, 45141 Essen, Germany

**Keywords:** Microtubule bundles, Spindle organization, Microtubule crosslinkers, Kinetochore organization, End-Binding Proteins

## Abstract

Microtubules are ubiquitous cytoskeletal polymers with essential functions in chromosome segregation, intracellular transport and cellular morphogenesis. End-binding proteins (EBs) form the nodes of intricate microtubule plus-end interaction networks. Which EB binding partners are most critical for cell division, and how cells manage to organize a microtubule cytoskeleton in the absence of an EB protein, are open questions. Here we demonstrate that the budding yeast EB protein Bim1 executes its key mitotic functions as part of two cargo complexes-Bim1-Kar9 in the cytoplasm and Bim1-Cik1-Kar3 in the nucleus. Lack of Bim1-Kar9 during spindle orientation is compensated by accumulation of the CLIP-170 homolog Bik1 on the lattice of long cytoplasmic microtubules, which upregulates the Dynein-Dynactin nuclear migration pathway. In the nucleus a Bim1-Bik1-Cik1-Kar3 complex acts during initial metaphase spindle assembly and supports sister chromatid bi-orientation. Lack of Bim1 alters spindle association timing and the level of the microtubule crosslinkers Ase1/PRC1 and Slk19, which become essential for bi-orientation. Engineered plus-end targeting of Kinesin-14 Cik1-Kar3 efficiently restores major spindle-related *bim1τι* phenotypes. In addition to defining the key Bim1-cargo complexes our study also reveals compensatory mechanisms that allow cells to proliferate in the absence of Bim1.
