## Supplementary Table 2 for "Systematic analysis of microtubule plus-end networks defines EB-cargo complexes critical for mitosis in budding yeast"

### Sheet: Description
This file contains a supplementary data for Figure 3
The source data for this figure is taken from TheCellMap.org
For more information have a look on the site and in papers Constanzo et. al. 2016 and van Leeuwen et. al. 2016
From our own experience synthetic lethality was considered as a SGA score < -0.35 for genes deletions that individually have no or mild growth defects (bim1, kar9, bik1), and < -0.3 for gene deletions with pronounced growth defects (kar3)

### Sheet: Source data for Figure 3H
		bim1 GI score	kar9 GI score	kar3 GI score	bik1 GI score
	bim1Δ	---	0	0.222	-0.722
	kar9Δ	0	---	0	-0.562
	kar3Δ	0.222	0	---	0.096
	bik1Δ	-0.722	-0.562	0.096	---
	mad1Δ	-0.681	0	-0.544	-0.073
	mad2Δ	-0.772	0	-0.445	0
	mad3Δ	-0.603	0.051	-0.453	0
	slk19Δ	-0.655	0.017	-0.611	0.03
	ase1Δ	-0.472	0	-0.302	-0.495
	ctf3Δ	-0.625	-0.039	-0.514	0
	mcm22Δ	-0.797	0	-0.3	0
	chl4Δ	-0.771	-0.055	-0.328	-0.059
	iml3Δ	-0.724	-0.046	-0.548	-0.03
	mcm21Δ	-0.725	0	-0.318	0
	bub2Δ	-0.495	-0.568	-0.199	-0.425
	bfa1Δ	-0.464	-0.449	-0.121	-0.384
	myo2-14	0	-0.132	0.072	-0.403
	pac1Δ	-0.55	-0.797	-0.233	0.074
	pac11Δ	-0.705	-0.833	-0.29	0
	dyn1Δ	-0.51	-0.722	-0.113	0
	dyn3Δ	-0.696	-0.449	-0.287	0.115
	jnm1Δ	-0.744	-0.772	-0.345	0.224

### Sheet: Syntetic lethalities of bim1, k
	bim1				kar9				kar3				bik1
	ORF	Allele	Score		ORF	Allele	Score		ORF	Allele	Score		ORF	Allele	Score
	YPR046W	mcm16Δ	-0.797		YDR488C	pac11Δ	-0.833		YOL076W	mdm20Δ-supp1	-0.656		YLR045C	stu2-12	-0.776
	YJR135C	mcm22Δ	-0.797		YOR269W	pac1Δ	-0.797		YOR195W	slk19Δ	-0.611		YLR045C	stu2-13	-0.768
	YJL030W	mad2Δ	-0.772		YMR294W	jnm1Δ	-0.772		YBR107C	iml3Δ	-0.548		YER016W	bim1Δ	-0.722
	YDR254W	chl4Δ	-0.771		YKR054C	dyn1Δ	-0.722		YER134C	yer134cΔ	-0.546		YNL153C	gim3Δ	-0.706
	YMR294W	jnm1Δ	-0.744		YLR045C	stu2-10	-0.588		YGL086W	mad1Δ	-0.544		YPR182W	smx3-5001	-0.669
	YDR318W	mcm21Δ	-0.725		YMR055C	bub2Δ	-0.568		YNL153C	gim3Δ	-0.539		YLR045C	stu2-10	-0.611
	YBR107C	iml3Δ	-0.724		YCL029C	bik1Δ	-0.562		YLR381W	ctf3Δ	-0.514		YFL037W	tub2-430	-0.597
	YCL029C	bik1Δ	-0.722		YDR149C	ydr149cΔ	-0.535		YDR113C	pds1-128	-0.509		YOR349W	cin1Δ	-0.589
	YDR488C	pac11Δ	-0.705		YDR150W	num1Δ	-0.503		YDR016C	dad1-5005	-0.493		YLR347C	kap95-e126k	-0.587
	YDL028C	mps1-3796	-0.704		YLL049W	ldb18Δ	-0.47		YCR077C	pat1Δ	-0.49		YPL269W	kar9Δ	-0.562
	YPL018W	ctf19Δ	-0.703		YMR299C	dyn3Δ	-0.449		YBR156C	sli15-3	-0.484		YNL245C	cwc25-5011	-0.549
	YMR299C	dyn3Δ	-0.696		YJR053W	bfa1Δ	-0.449		YBL058W	shp1Δ	-0.484		YML094W	gim5Δ	-0.526
	YGL086W	mad1Δ	-0.681		YHR129C	arp1Δ	-0.415		YDR201W	spc19-5001	-0.482		YBR109C	cmd1-8	-0.509
	YPL017C	irc15Δ	-0.677		YML064C	tem1-3-supp1	-0.378		YGL061C	duo1-2	-0.48		YOR326W	myo2-16	-0.497
	YPL209C	ipl1-2	-0.677						YBR109C	cmd1-1	-0.473		YOR058C	ase1Δ	-0.495
	YDR149C	ydr149cΔ	-0.663						YHR205W	sch9Δ-supp1	-0.468		YMR308C	pse1-41	-0.482
	YOR195W	slk19Δ	-0.655						YGL216W	kip3Δ	-0.463		YLR045C	stu2-11	-0.456
	YLR045C	stu2-12	-0.65						YNL273W	tof1Δ	-0.46		YPL241C	cin2Δ	-0.435
	YPL155C	kip2Δ	-0.647						YBR212W	ngr1Δ	-0.457		YGR078C	pac10Δ	-0.428
	YCL016C	dcc1Δ	-0.638						YJL013C	mad3Δ	-0.453		YMR055C	bub2Δ	-0.425
	YDR014W	rad61Δ	-0.628						YDL147W	rpn5-1	-0.452		YGL238W	cse1-5002	-0.413
	YLR381W	ctf3Δ	-0.625						YDR180W	scc2-4	-0.451		YOR326W	myo2-14	-0.403
	YCR077C	pat1Δ	-0.607						YPL152W	rrd2Δ	-0.449		YNL216W	rap1-1	-0.392
	YJL013C	mad3Δ	-0.603						YJL030W	mad2Δ	-0.445		YJR053W	bfa1Δ	-0.384
	YDR150W	num1Δ	-0.601						YOR014W	rts1Δ	-0.445		YDR397C	ncb2-5009	-0.381
	YHR191C	ctf8Δ	-0.593						YBL034C	stu1-8	-0.444		YOR122C	pfy1-13	-0.372
	YLL049W	ldb18Δ	-0.587						YBL034C	stu1-12	-0.442		YER013W	prp22-1	-0.362
	YJL124C	lsm1Δ	-0.575						YER147C	scc4-4	-0.44
	YGL093W	spc105-4	-0.558						YMR028W	tap42-11	-0.439
	YHR129C	arp1Δ	-0.558						YGL240W	doc1Δ-supp1	-0.434
	YGL216W	kip3Δ	-0.555						YOR261C	rpn8-5007	-0.433
	YBL034C	stu1-5	-0.554						YCR065W	hcm1Δ	-0.432
	YGL217C	ygl217cΔ	-0.551						YJL074C	smc3-42	-0.431
	YOR269W	pac1Δ	-0.55						YPL209C	ipl1-2	-0.427
	YLR045C	stu2-11	-0.54						YOL081W	ira2Δ	-0.426
	YBL034C	stu1-12	-0.539						YHR199C	aim46Δ	-0.424
	YGR113W	dam1-19	-0.525						YNL118C	dcp2-7	-0.423
	YDR180W	scc2-4	-0.513						YML094W	gim5Δ	-0.421
	YLR045C	stu2-13	-0.511						YHR036W	brl1-c371r	-0.418
	YKR054C	dyn1Δ	-0.51						YOL149W	dcp1-5007	-0.416
	YFL008W	smc1-259	-0.5						YHR191C	ctf8Δ	-0.416
	YMR055C	bub2Δ	-0.495						YLR410W	vip1Δ	-0.414
	YMR048W	csm3Δ	-0.495						YDL097C	rpn6-1	-0.413
	YGR113W	dam1-1	-0.49						YGL093W	spc105-15	-0.413
	YOR058C	ase1Δ	-0.472						YIL038C	not3Δ	-0.411
	YPR135W	ctf4Δ	-0.471						YDL028C	mps1-417	-0.403
	YBR156C	sli15-3	-0.471						YDR014W	rad61Δ	-0.399
	YJR053W	bfa1Δ	-0.464						YDR079C-A	tfb5Δ-supp1	-0.398
	YBR160W	cdc28-td	-0.462						YLR045C	stu2-13	-0.396
	YBL034C	stu1-6	-0.457						YOR261C	rpn8-5008	-0.394
	YBL034C	stu1-8	-0.437						YEL032W	mcm3-1	-0.391
	YMR076C	pds5-1	-0.427						YJL074C	smc3-1	-0.39
	YJL074C	smc3-42	-0.426						YBR082C	ubc4Δ	-0.389
	YPL209C	ipl1-1	-0.423						YGL123W	rps2Δ-5001-supp1	-0.386
	YLR200W	yke2Δ	-0.421						YOR026W	bub3Δ	-0.386
	YFR052W	rpn12-1	-0.421						YAL040C	cln3Δ	-0.385
	YMR028W	tap42-11	-0.42						YGL093W	spc105-4	-0.383
	YLR410W	vip1Δ	-0.416						YBL041W	pre7-5001	-0.382
	YPR162C	orc4-5001	-0.413						YGL178W	mpt5Δ	-0.38
	YDL028C	mps1-417	-0.4						YDL165W	cdc36-16	-0.379
	YOR014W	rts1Δ	-0.398						YBL034C	stu1-5	-0.378
	YBR087W	rfc5-1	-0.391						YNL126W	spc98-5001	-0.376
	YNL147W	lsm7Δ	-0.385						YJR068W	rfc2Δ-1-supp1	-0.372
	YNL153C	gim3Δ	-0.378						YGL116W	cdc20-1	-0.371
	YDR201W	spc19-5001	-0.371						YFL008W	smc1-259	-0.37
	YFL008W	smc1-2	-0.364						YBR087W	rfc5-1	-0.368
	YDR113C	pds1-128	-0.363						YOL054W	psh1Δ	-0.367
	YOR349W	cin1Δ	-0.363						YNL136W	eaf7Δ	-0.366
	YBR135W	cks1-35	-0.357						YCR033W	snt1Δ	-0.365
	YCL060C	ycl060cΔ	-0.352						YDR435C	ppm1Δ	-0.365
	YPL008W	chl1Δ	-0.352						YFL037W	tub2-430	-0.364
									YOR243C	pus7Δ	-0.364
									YLR200W	yke2Δ	-0.363
									YLR216C	cpr6Δ	-0.361
									YDR159W	sac3Δ	-0.361
									YDL003W	mcd1-73	-0.358
									YFL008W	smc1-2	-0.357
									YCR093W	cdc39-1	-0.355
									YOR072W-B	yor072wΔ-b	-0.354
									YDR293C	ssd1Δ	-0.354
									YLL003W	sfi1-3	-0.352
									YOR211C	mgm1Δ	-0.35
									YMR294W	jnm1Δ	-0.345
									YJL090C	dpb11Δ-1-supp2	-0.342
									YDR378C	lsm6Δ	-0.341
									YOR046C	dbp5-1	-0.339
									YIL021W	rpb3-2	-0.338
									YDR363W-A	sem1Δ	-0.337
									YBL034C	stu1-6	-0.335
									YBR160W	cdc28-13	-0.334
									YGR078C	pac10Δ	-0.333
									YOL069W	nuf2-5001	-0.331
									YMR078C	ctf18Δ	-0.331
									YDR177W	ubc1-5002	-0.33
									YOR117W	rpt5-5002	-0.33
									YDR254W	chl4Δ	-0.328
									YGL011C	scl1-5001	-0.327
									YGL048C	rpt6-20	-0.326
									YGR113W	dam1-1	-0.323
									YMR047C	nup116-5024	-0.322
									YDR318W	mcm21Δ	-0.318
									YDL147W	rpn5-5001	-0.317
									YOR259C	rpt4-145	-0.315
									YDL028C	mps1-3796	-0.314
									YNL221C	pop1-5003	-0.314
									YIL026C	irr1-1	-0.314
									YBR160W	cdc28-td	-0.313
									YNR016C	acc1-5009-supp1	-0.313
									YLR227C	ady4Δ	-0.312
									YHR166C	cdc23-1	-0.312
									YHR002W	leu5Δ	-0.311
									YGR251W	nop19-5001-supp1	-0.309
									YBR173C	ump1Δ	-0.308
									YGR113W	dam1-9	-0.307
									YOL069W	nuf2-61	-0.304
									YAR014C	bud14Δ	-0.303
									YOR058C	ase1Δ	-0.302
									YEL036C	anp1Δ	-0.301
									YJR135C	mcm22Δ	-0.3
									YLR272C	ycs4-1	-0.3
