## Supplementary Table 3 for "Systematic analysis of microtubule plus-end networks defines EB-cargo complexes critical for mitosis in budding yeast"

### Sheet: Sheet1
Inventory Number	Strain Name	Ploidy. Clone number	Genotype	Figure number
1149	NKY982-2	Diploid, cl2	Diploid MATa/MATα ADE2/ADE2 lys2-80/lys2-80 leu2-3,112/leu2-3,112 his3Δ200/his3Δ200 Spc42-mCherry::HIS3/SPC42 ura3::pGAL-osTIR::URA3/ura3::pGAL-osTIR::URA3 bim1Δ::hphNT1/BIM1	Figure 1
1296	NKY1077-1	haploid, cl1	MATa ADE2 lys2-80 leu2-3,112 Spc42-mCherry::HIS3 ura3::pGAL-osTIR::URA3 Kar9-3xGFP::natNT2
1298	NKY1078-1	haploid, cl1	MATa ADE2 lys2-80 leu2-3,112 Spc42-mCherry::HIS3 ura3::pGAL-osTIR::URA3 Kar9-3xGFP::natNT2 bim1Δ::hphNT1
1188	NKY1004-1	haploid, cl1	MATa ADE2 lys2-80 leu2-3,112 Spc42-mCherry::HIS3 ura3::pGAL-osTIR::URA3 Cik1-3xGFP::natNT2
1186	NKY1003-1	haploid, cl1	MATa ADE2 lys2-80 leu2-3,112 Spc42-mCherry::HIS3 ura3::pGAL-osTIR::URA3 Cik1-3xGFP::natNT2 bim1Δ::hphNT1
1133	NKY970	haploid, cl1	MATa ADE2 lys2-80 leu2-3,112 Spc42-mCherry::HIS3 ura3::pGAL-osTIR::URA3 Bik1-3xGFP::natNT2
1134	NKY971	haploid, cl1	MATa ADE2 lys2-80 leu2-3,112 Spc42-mCherry::HIS3 ura3::pGAL-osTIR::URA3 Bik1-3xGFP::natNT2 bim1Δ::hphNT1
1223	NKY1031-1	haploid, cl1	MATa ADE2 lys2-80 leu2-3,112 Spc42-mCherry::HIS3 ura3::pGAL-osTIR::URA3 Kip2-3xGFP::natNT2
1222	NKY1030	haploid, cl1	MATa ADE2 lys2-80 leu2-3,112 Spc42-mCherry::HIS3 ura3::pGAL-osTIR::URA3 Kip2-3xGFP::natNT2 bim1Δ::hphNT1
1301	NKY1080-1	haploid, cl1	MATa ADE2 lys2-80 leu2-3,112 Spc42-mCherry::HIS3 ura3::pGAL-osTIR::URA3 DHC1-3xGFP::natNT2
1303	NKY1081-1	haploid, cl1	MATa ADE2 lys2-80 leu2-3,112 Spc42-mCherry::HIS3 ura3::pGAL-osTIR::URA3 DHC1-3xGFP::natNT2 bim1Δ::hphNT1
1331	NKY1106	haploid, cl1	MATa ADE2 lys2-80 leu2-3,112 Spc42-mCherry::HIS3 ura3::pGAL-osTIR::URA3 Ase1-GFP::KanMX4
1332	NKY1107-1	haploid, cl1	MATa ADE2 lys2-80 leu2-3,112 Spc42-mCherry::HIS3 ura3::pGAL-osTIR::URA3 Ase1-GFP::KanMX4 bim1Δ::hphNT1
1909	NKY1563	haploid	MATa ADE2 lys2-80 leu2-3,112 Spc42-mCherry::HIS3 ura3::pGAL-osTIR::URA3 Slk19-GFP::KanMX4
1910	NKY1564	haploid	MATa ADE2 lys2-80 leu2-3,112 Spc42-mCherry::HIS3 ura3::pGAL-osTIR::URA3 Slk19-GFP::KanMX4 bim1Δ::hphNT1
1205	NKY1016-1	haploid, cl1	MATa ADE2 lys2-80 leu2-3,112 Spc42-mCherry::HIS3 ura3::pGAL-osTIR::URA3 Cin8-3xGFP::natNT2
1203	NKY1015-1	haploid, cl1	MATa ADE2 lys2-80 leu2-3,112 Spc42-mCherry::HIS3 ura3::pGAL-osTIR::URA3 Cin8-3xGFP::natNT2 bim1Δ::hphNT1
1336	NKY1110	haploid	MATa ADE2 lys2-80 leu2-3,112 Spc42-mCherry::HIS3 ura3::pGAL-osTIR::URA3 Stu1-GFP::KanMX4
1337	NKY1111-1	haploid, cl1	MATa ADE2 lys2-80 leu2-3,112 Spc42-mCherry::HIS3 ura3::pGAL-osTIR::URA3 Stu1-GFP::KanMX4 bim1Δ::hphNT1
1993	NKY1647	haploid	MATa ADE2 lys2-80 leu2-3,112 Spc42-mCherry::HIS3 ura3::pGAL-osTIR::URA3 She1-GFP::KanMX4
1994	NKY1648	haploid	MATa ADE2 lys2-80 leu2-3,112 Spc42-mCherry::HIS3 ura3::pGAL-osTIR::URA3 She1-GFP::KanMX4 bim1Δ::hphNT1
1341	NKY1114-1	haploid, cl1	MATa ADE2 lys2-80 leu2-3,112 Spc42-mCherry::HIS3 ura3::pGAL-osTIR::URA3 Stu2-GFP::KanMX4
1343	NKY1115	haploid	MATa ADE2 lys2-80 leu2-3,112 Spc42-mCherry::HIS3 ura3::pGAL-osTIR::URA3 Stu2-GFP::KanMX4 bim1Δ::hphNT1
1601	NKY1307	haploid	MATa ADE2 lys2-80 leu2-3,112 Spc42-mCherry::HIS3 ura3::pGAL-osTIR::URA3 Dam1-GFP::KanMX4
1602	NKY1308	haploid	MATa ADE2 lys2-80 leu2-3,112 Spc42-mCherry::HIS3 ura3::pGAL-osTIR::URA3 Dam1-GFP::KanMX4 bim1Δ::hphNT1
1257	NKY1051-1	haploid, cl1	MATa ADE2 lys2-80 leu2-3,112 Spc42-mCherry::HIS3 ura3::pGAL-osTIR::URA3 Ndc80-GFP::KanMX4
1255	NKY1050-1	haploid, cl1	MATa ADE2 lys2-80 leu2-3,112 Spc42-mCherry::HIS3 ura3::pGAL-osTIR::URA3 Ndc80-GFP::KanMX4 bim1Δ::hphNT1
1263	NKY1055	haploid	MATa ADE2 lys2-80 leu2-3,112 Spc42-mCherry::HIS3 ura3::pGAL-osTIR::URA3 Ame1-GFP::KanMX4
1261	NKY1054-1	haploid, cl1	MATa ADE2 lys2-80 leu2-3,112 Spc42-mCherry::HIS3 ura3::pGAL-osTIR::URA3 Ame1-GFP::KanMX4 bim1Δ::hphNT1
1905	NKY1559	haploid	MATa ADE2 lys2-80 leu2-3,112 Spc42-mCherry::HIS3 ura3::pGAL-osTIR::URA3 Chl4-GFP::KanMX4
1906	NKY1560	haploid	MATa ADE2 lys2-80 leu2-3,112 Spc42-mCherry::HIS3 ura3::pGAL-osTIR::URA3 Chl4-GFP::KanMX4 bim1Δ::hphNT1
1907	NKY1561	haploid	MATa ADE2 lys2-80 leu2-3,112 Spc42-mCherry::HIS3 ura3::pGAL-osTIR::URA3 Mcm16-GFP::KanMX4
1908	NKY1562	haploid	MATa ADE2 lys2-80 leu2-3,112 Spc42-mCherry::HIS3 ura3::pGAL-osTIR::URA3 Mcm16-GFP::KanMX4 bim1Δ::hphNT1
1229	NKY1035-1	haploid, cl1	MATa ADE2 lys2-80 leu2-3,112 Spc42-mCherry::HIS3 ura3::pGAL-osTIR::URA3 Kip3-3xGFP::natNT2
1227	NKY1034-1	haploid, cl1	MATa ADE2 lys2-80 leu2-3,112 Spc42-mCherry::HIS3 ura3::pGAL-osTIR::URA3 Kip3-3xGFP::natNT2 bim1Δ::hphNT1
1218	NKY1027-1	haploid, cl1	MATa ADE2 lys2-80 leu2-3,112 Spc42-mCherry::HIS3 ura3::pGAL-osTIR::URA3 Kip1-3xGFP::natNT2
1216	NKY1026-1	haploid, cl1	MATa ADE2 lys2-80 leu2-3,112 Spc42-mCherry::HIS3 ura3::pGAL-osTIR::URA3 Kip1-3xGFP::natNT2 bim1Δ::hphNT1
1194	NKY1008-1	haploid, cl1	MATa ADE2 lys2-80 leu2-3,112 Spc42-mCherry::HIS3 ura3::pGAL-osTIR::URA3 Vik1-3xGFP::natNT2
1192	NKY1007-1	haploid, cl1	MATa ADE2 lys2-80 leu2-3,112 Spc42-mCherry::HIS3 ura3::pGAL-osTIR::URA3 Vik1-3xGFP::natNT2 bim1Δ::hphNT1
1346	NKY1118	haploid	MATa ADE2 lys2-80 leu2-3,112 Spc42-mCherry::HIS3 ura3::pGAL-osTIR::URA3 Sgo1-GFP::KanMX4
1347	NKY1119-1	haploid, cl1	MATa ADE2 lys2-80 leu2-3,112 Spc42-mCherry::HIS3 ura3::pGAL-osTIR::URA3 Sgo1-GFP::KanMX4 bim1Δ::hphNT1
1769	NKY1452-1	haploid, cl1	MATa ADE2 lys2-80 Spc42-mCherry::HIS3 ura3::pGAL-osTIR::URA3 leu2::CAP-Gly(1to100)-GCN4-GFP-pRS305::LEU2
1771	NKY1453-1	haploid, cl1	MATa ADE2 lys2-80 Spc42-mCherry::HIS3 ura3::pGAL-osTIR::URA3 leu2::CAP-Gly(1to100)-GCN4-GFP-pRS305::LEU2 bim1Δ::hphNT1
2005	NKY1654	haploid	MATa ADE2 lys2-80 Spc42-mCherry::HIS3 ura3::pGAL-osTIR::URA3 leu2::GCN4-GFP-pRS305::LEU2
2006	NKY1655	haploid	MATa ADE2 lys2-80 Spc42-mCherry::HIS3 ura3::pGAL-osTIR::URA3 leu2::GCN4-GFP-pRS305::LEU2 bim1Δ::hphNT1
2007	NKY1656	haploid	MATa ADE2 lys2-80 Spc42-mCherry::HIS3 ura3::pGAL-osTIR::URA3 leu2::G1(Kar9(545to644))-GCN4-GFP-pRS305::LEU2
2008	NKY1657	haploid	MATa ADE2 lys2-80 Spc42-mCherry::HIS3 ura3::pGAL-osTIR::URA3 leu2::G1(Kar9(545to644))-GCN4-GFP-pRS305::LEU2 bim1Δ::hphNT1
2009	NKY1658	haploid	MATa ADE2 lys2-80 Spc42-mCherry::HIS3 ura3::pGAL-osTIR::URA3 leu2::G2(Bub1(361to460))-GCN4-GFP-pRS305::LEU2
2010	NKY1659	haploid	MATa ADE2 lys2-80 Spc42-mCherry::HIS3 ura3::pGAL-osTIR::URA3 leu2::G2(Bub1(361to460))-GCN4-GFP-pRS305::LEU2 bim1Δ::hphNT1
2011	NKY1660	haploid	MATa ADE2 lys2-80 Spc42-mCherry::HIS3 ura3::pGAL-osTIR::URA3 leu2::G3(She1(161to259))-GCN4-GFP-pRS305::LEU2
2012	NKY1661	haploid	MATa ADE2 lys2-80 Spc42-mCherry::HIS3 ura3::pGAL-osTIR::URA3 leu2::G3(She1(161to259))-GCN4-GFP-pRS305::LEU2 bim1Δ::hphNT1
2013	NKY1662	haploid	MATa ADE2 lys2-80 Spc42-mCherry::HIS3 ura3::pGAL-osTIR::URA3 leu2::G4(Ctf3(72to122))-GCN4-GFP-pRS305::LEU2
2014	NKY1663	haploid	MATa ADE2 lys2-80 Spc42-mCherry::HIS3 ura3::pGAL-osTIR::URA3 leu2::G4(Ctf3(72to122))-GCN4-GFP-pRS305::LEU2 bim1Δ::hphNT1
2015	NKY1664	haploid	MATa ADE2 lys2-80 Spc42-mCherry::HIS3 ura3::pGAL-osTIR::URA3 leu2::G5(Ipl1(1to101))-GCN4-GFP-pRS305::LEU2
2016	NKY1665	haploid	MATa ADE2 lys2-80 Spc42-mCherry::HIS3 ura3::pGAL-osTIR::URA3 leu2::G5(Ipl1(1to101))-GCN4-GFP-pRS305::LEU2 bim1Δ::hphNT1
2017	NKY1666	haploid	MATa ADE2 lys2-80 Spc42-mCherry::HIS3 ura3::pGAL-osTIR::URA3 leu2::G6(Duo1(197to247))-GCN4-GFP-pRS305::LEU2
2018	NKY1667	haploid	MATa ADE2 lys2-80 Spc42-mCherry::HIS3 ura3::pGAL-osTIR::URA3 leu2::G6(Duo1(197to247))-GCN4-GFP-pRS305::LEU2 bim1Δ::hphNT1
2019	NKY1668	haploid	MATa ADE2 lys2-80 Spc42-mCherry::HIS3 ura3::pGAL-osTIR::URA3 leu2::G7(Ndc80(1to101))-GCN4-GFP-pRS305::LEU2
2020	NKY1669	haploid	MATa ADE2 lys2-80 Spc42-mCherry::HIS3 ura3::pGAL-osTIR::URA3 leu2::G7(Ndc80(1to101))-GCN4-GFP-pRS305::LEU2 bim1Δ::hphNT1
2021	NKY1670	haploid	MATa ADE2 lys2-80 Spc42-mCherry::HIS3 ura3::pGAL-osTIR::URA3 leu2::G8(Ase1(701to798))-GCN4-GFP-pRS305::LEU2
2022	NKY1671	haploid	MATa ADE2 lys2-80 Spc42-mCherry::HIS3 ura3::pGAL-osTIR::URA3 leu2::G7(Ase1(701to798))-GCN4-GFP-pRS305::LEU2 bim1Δ::hphNT1
1786	NKY1464	haploid, cl1	MATa ADE2 lys2-80 leu2-3,112 his3Δ200 ura3::pGAL-osTIR::URA3	Figure 2
1787	NKY1465	haploid, cl2	MATα ADE2 lys2-80 leu2-3,112 his3Δ200 ura3::pGAL-osTIR::URA3
1788	NKY1466	haploid, cl1	MATa ADE2 lys2-80 leu2-3,112 Spc42-mCherry::HIS3 ura3::pGAL-osTIR::URA3 bim1Δ::hphNT1
1789	NKY1467	haploid, cl2	MATα ADE2 lys2-80 leu2-3,112 Spc42-mCherry::HIS3 ura3::pGAL-osTIR::URA3 bim1Δ::hphNT1
1790	NKY1468	haploid, cl1	MATa ADE2 lys2-80 Spc42-mCherry::HIS3 ura3::pGAL-osTIR::URA3 bim1Δ::hphNT1 leu2::Bim1WT-GFP-pRS305::LEU2
1791	NKY1469	haploid, cl2	MATα ADE2 lys2-80 Spc42-mCherry::HIS3 ura3::pGAL-osTIR::URA3 bim1Δ::hphNT1 leu2::Bim1WT-GFP-pRS305::LEU2
1792	NKY1470	haploid, cl1	MATa ADE2 lys2-80 leu2-3,112 Spc42-mCherry::HIS3 ura3::pGAL-osTIR::URA3 mad1Δ::natNT2
1793	NKY1471	haploid, cl2	MATα ADE2 lys2-80 leu2-3,112 Spc42-mCherry::HIS3 ura3::pGAL-osTIR::URA3 mad1Δ::natNT2
1794	NKY1472	haploid, cl1	MATa ADE2 lys2-80 Spc42-mCherry::HIS3 ura3::pGAL-osTIR::URA3 mad1Δ::natNT2 bim1Δ::hphNT1 leu2::Bim1WT-GFP-pRS305::LEU2
1795	NKY1473	haploid, cl2	MATα ADE2 lys2-80 Spc42-mCherry::HIS3 ura3::pGAL-osTIR::URA3 mad1Δ::natNT2 bim1Δ::hphNT1 leu2::Bim1WT-GFP-pRS305::LEU2
1968	NKY1622	haploid	MATα ADE2 lys2-80 Bim1WT-GFP Stu2-mCherry
1969	NKY1623	haploid	MATα ADE2 lys2-80 Bim1WT-GFP Bik1-mCherry
1891	NKY1550	haploid	MATa ADE2 lys2-80 Spc42-mCherry::HIS3 ura3::pGAL-osTIR::URA3 bim1Δ::hphNT1 leu2::Bim1WT-GFP-pRS305::LEU2 kar3Δ::natNT2	Figure 3
1892	NKY1551	haploid	MATa ADE2 lys2-80 Spc42-mCherry::HIS3 ura3::pGAL-osTIR::URA3 bim1Δ::hphNT1 leu2::Bim1WT-GFP-pRS305::LEU2 kar9Δ::natNT2
1817	NKY1495-1	haploid, cl1	MATa ADE2 lys2-80 Spc42-mCherry::HIS3 ura3::pGAL-osTIR::URA3 bim1Δ::hphNT1 leu2::Bim1WT-GFP::pRS305-LEU2 Kar9-AID-9xMyc::natNT2
1819	NKY1496-1	haploid, cl1	MATa ADE2 lys2-80 Spc42-mCherry::HIS3 ura3::pGAL-osTIR::URA3 bim1Δ::hphNT1 leu2::Bim1WT-GFP::pRS305-LEU2 Cik1-AID-9xMyc::natNT2
1821	NKY1497-1	haploid, cl1	MATa ADE2 lys2-80 Spc42-mCherry::HIS3 ura3::pGAL-osTIR::URA3 bim1Δ::hphNT1 leu2::Bim1WT-GFP::pRS305-LEU2 Bik1-AID-9xMyc::natNT2
1796	NKY1474	haploid	MATa ADE2 lys2-80 leu2-3,112 Spc42-mCherry::HIS3 ura3::pGAL-osTIR::URA3 Sgo1-GFP::KanMX4	Figure 4
1797	NKY1475	haploid	MATa ADE2 lys2-80 leu2-3,112 Spc42-mCherry::HIS3 ura3::pGAL-osTIR::URA3 Sgo1-GFP::KanMX4 bim1Δ::hphNT1
1798	NKY1476	haploid	MATa ADE2 lys2-80 leu2-3,112 Spc42-mCherry::HIS3 ura3::pGAL-osTIR::URA3 Sgo1-GFP::KanMX4 Bik1-AID-9xMyc::natNT2
1799	NKY1477	haploid	MATa ADE2 lys2-80 leu2-3,112 Spc42-mCherry::HIS3 ura3::pGAL-osTIR::URA3 Sgo1-GFP::KanMX4 bim1Δ::hphNT1 Bik1-AID-9xMyc::natNT2
1801	NKY1479	haploid	MATa ADE2 lys2-80 leu2-3,112 Spc42-mCherry::HIS3 ura3::pGAL-osTIR::URA3 Sgo1-GFP::KanMX4 Ase1-AID-9xMyc::natNT2
1802	NKY1480	haploid	MATa ADE2 lys2-80 leu2-3,112 Spc42-mCherry::HIS3 ura3::pGAL-osTIR::URA3 Sgo1-GFP::KanMX4 bim1Δ::hphNT1 Ase1-AID-9xMyc::natNT2
1989	NKY1643	haploid	MATa ADE2 lys2-80 leu2-3,112 Spc42-mCherry::HIS3 ura3::pGAL-osTIR::URA3 Bik1-NLS-GFP::KanMX4	Figure 5
1990	NKY1644	haploid	MATa ADE2 lys2-80 leu2-3,112 Spc42-mCherry::HIS3 ura3::pGAL-osTIR::URA3 Bik1-NLS-GFP::KanMX4 bim1Δ::hphNT1
1991	NKY1645	haploid	MATa ADE2 lys2-80 leu2-3,112 Spc42-mCherry::HIS3 ura3::pGAL-osTIR::URA3 Bik1-NES-GFP::KanMX4
1992	NKY1646	haploid	MATa ADE2 lys2-80 leu2-3,112 Spc42-mCherry::HIS3 ura3::pGAL-osTIR::URA3 Bik1-NES-GFP::KanMX4 bim1Δ::hphNT1
1307	NKY1084	haploid	MATa ADE2 lys2-80 leu2-3,112 Spc42-mCherry::HIS3 ura3::pGAL-osTIR::URA3 JNM1-3xGFP::natNT2
1308	NKY1085-1	haploid, cl1	MATa ADE2 lys2-80 leu2-3,112 Spc42-mCherry::HIS3 ura3::pGAL-osTIR::URA3 JNM1-3xGFP::natNT2 bim1Δ::hphNT1
1763	NKY1446	haploid	MATa ADE2 lys2-80 Spc42-mCherry::HIS3 ura3::pGAL-osTIR::URA3 Ndc80-GFP::KanMX4 bim1Δ::hphNT1 leu2::empty-pRS305::LEU2	Figure 6
1764	NKY1447	haploid	MATa ADE2 lys2-80 Spc42-mCherry::HIS3 ura3::pGAL-osTIR::URA3 Ndc80-GFP::KanMX4 bim1Δ::hphNT1 leu2::CHCik1FL-pRS305::LEU2
1765	NKY1448	haploid	MATa ADE2 lys2-80 Spc42-mCherry::HIS3 ura3::pGAL-osTIR::URA3 Ase1-GFP::KanMX4 bim1Δ::hphNT1 leu2::empty-pRS305::LEU2
1766	NKY1449	haploid	MATa ADE2 lys2-80 Spc42-mCherry::HIS3 ura3::pGAL-osTIR::URA3 Ase1-GFP::KanMX4 bim1Δ::hphNT1 leu2::CHCik1FL-pRS305::LEU2
1767	NKY1450	haploid	MATa ADE2 lys2-80 Spc42-mCherry::HIS3 ura3::pGAL-osTIR::URA3 Bik1-3xGFP::natNT2 bim1Δ::hphNT1 leu2::empty-pRS305::LEU2
1768	NKY1451	haploid	MATa ADE2 lys2-80 Spc42-mCherry::HIS3 ura3::pGAL-osTIR::URA3 Bik1-3xGFP::natNT2 bim1Δ::hphNT1 leu2::CHCik1FL-pRS305::LEU2
1911	NKY1565	haploid	MATa ADE2 lys2-80 leu2-3,112 Spc42-mCherry::HIS3 ura3::pGAL-osTIR::URA3
1912	NKY1566	haploid	MATa ADE2 lys2-80 leu2-3,112 Spc42-mCherry::HIS3 ura3::pGAL-osTIR::URA3 bim1Δ::hphNT1
1913	NKY1567	haploid	MATa ADE2 lys2-80 Spc42-mCherry::HIS3 ura3::pGAL-osTIR::URA3 bim1Δ::hphNT1 leu2::p1-Ase1-GFP-pRS305::LEU2
1914	NKY1568	haploid	MATa ADE2 lys2-80 Spc42-mCherry::HIS3 ura3::pGAL-osTIR::URA3 bim1Δ::hphNT1 leu2::p2-Ase1-GFP-pRS305::LEU2
1915	NKY1569	haploid	MATa ADE2 lys2-80 Spc42-mCherry::HIS3 ura3::pGAL-osTIR::URA3 bim1Δ::hphNT1 leu2::p4-Ase1-GFP-pRS305::LEU2
1916	NKY1570	haploid	MATa ADE2 lys2-80 Spc42-mCherry::HIS3 ura3::pGAL-osTIR::URA3 bim1Δ::hphNT1 leu2::p5-Ase1-GFP-pRS305::LEU2
1917	NKY1571	haploid	MATa ADE2 lys2-80 Spc42-mCherry::HIS3 ura3::pGAL-osTIR::URA3 bim1Δ::hphNT1 leu2::p(Ase1)-Ase1-GFP-pRS305::LEU2
1661	NKY1353	haploid	MATa ADE2 lys2-80 Spc42-mCherry::HIS3 ura3::pGAL-osTIR::URA3 Ase1-GFP::KanMX4 Cin8-AID-9xMyc::natNT2 Kip1-AID-9xMyc::hphNT1 leu2::empty-pRS305::LEU2
1662	NKY1354	haploid	MATa ADE2 lys2-80 Spc42-mCherry::HIS3 ura3::pGAL-osTIR::URA3 Ase1-GFP::KanMX4 Cin8-AID-9xMyc::natNT2 Kip1-AID-9xMyc::hphNT1 leu2::p1-Ase1-GFP-pRS305::LEU2
1663	NKY1355	haploid	MATa ADE2 lys2-80 Spc42-mCherry::HIS3 ura3::pGAL-osTIR::URA3 Ase1-GFP::KanMX4 Cin8-AID-9xMyc::natNT2 Kip1-AID-9xMyc::hphNT1 leu2::p2-Ase1-GFP-pRS305::LEU2
1664	NKY1356	haploid	MATa ADE2 lys2-80 Spc42-mCherry::HIS3 ura3::pGAL-osTIR::URA3 Ase1-GFP::KanMX4 Cin8-AID-9xMyc::natNT2 Kip1-AID-9xMyc::hphNT1 leu2::p3-Ase1-GFP-pRS305::LEU2
1665	NKY1357	haploid	MATa ADE2 lys2-80 Spc42-mCherry::HIS3 ura3::pGAL-osTIR::URA3 Ase1-GFP::KanMX4 Cin8-AID-9xMyc::natNT2 Kip1-AID-9xMyc::hphNT1 leu2::p4-Ase1-GFP-pRS305::LEU2
1666	NKY1358	haploid	MATa ADE2 lys2-80 Spc42-mCherry::HIS3 ura3::pGAL-osTIR::URA3 Ase1-GFP::KanMX4 Cin8-AID-9xMyc::natNT2 Kip1-AID-9xMyc::hphNT1 leu2::p5-Ase1-GFP-pRS305::LEU2
1667	NKY1359	haploid	MATa ADE2 lys2-80 Spc42-mCherry::HIS3 ura3::pGAL-osTIR::URA3 Ase1-GFP::KanMX4 Cin8-AID-9xMyc::natNT2 Kip1-AID-9xMyc::hphNT1 leu2::p6-Ase1-GFP-pRS305::LEU2
1518	NKY1241	haploid	MATa ADE2 lys2-80 Spc42-mCherry::HIS3 ura3::pGAL-osTIR::URA3 Kar9-3xGFP::natNT2 bim1Δ::hphNT1 leu2::Bim1-WT-pRS305::LEU2	Figure 7
1525	NKY1248	haploid	MATa ADE2 lys2-80 Spc42-mCherry::HIS3 ura3::pGAL-osTIR::URA3 Kar9-3xGFP::natNT2 bim1Δ::hphNT1 leu2::Bim1-EBH-pRS305::LEU2
1527	NKY1250	haploid	MATa ADE2 lys2-80 Spc42-mCherry::HIS3 ura3::pGAL-osTIR::URA3 Kar9-3xGFP::natNT2 bim1Δ::hphNT1 leu2::Bim1-dC-pRS305::LEU2
1523	NKY1246	haploid	MATa ADE2 lys2-80 Spc42-mCherry::HIS3 ura3::pGAL-osTIR::URA3 Kar9-3xGFP::natNT2 bim1Δ::hphNT1 leu2::Bim1-EBHdC-pRS305::LEU2
1515	NKY1238	haploid	MATa ADE2 lys2-80 Spc42-mCherry::HIS3 ura3::pGAL-osTIR::URA3 Cik1-3xGFP::natNT2 bim1Δ::hphNT1 leu2::Bim1-WT-pRS305::LEU2
1516	NKY1239	haploid	MATa ADE2 lys2-80 Spc42-mCherry::HIS3 ura3::pGAL-osTIR::URA3 Cik1-3xGFP::natNT2 bim1Δ::hphNT1 leu2::Bim1-EBH-pRS305::LEU2
1598	NKY1304	haploid	MATa ADE2 lys2-80 Spc42-mCherry::HIS3 ura3::pGAL-osTIR::URA3 Cik1-3xGFP::natNT2 bim1Δ::hphNT1 leu2::Bim1-dC-pRS305::LEU2
1517	NKY1240	haploid	MATa ADE2 lys2-80 Spc42-mCherry::HIS3 ura3::pGAL-osTIR::URA3 Cik1-3xGFP::natNT2 bim1Δ::hphNT1 leu2::Bim1-EBHdC-pRS305::LEU2
1511	NKY1234	haploid	MATa ADE2 lys2-80 Spc42-mCherry::HIS3 ura3::pGAL-osTIR::URA3 Bik1-3xGFP::natNT2 bim1Δ::hphNT1 leu2::Bim1-WT-pRS305::LEU2
1597	NKY1303	haploid	MATa ADE2 lys2-80 Spc42-mCherry::HIS3 ura3::pGAL-osTIR::URA3 Bik1-3xGFP::natNT2 bim1Δ::hphNT1 leu2::Bim1-EBH-pRS305::LEU2
1513	NKY1236	haploid	MATa ADE2 lys2-80 Spc42-mCherry::HIS3 ura3::pGAL-osTIR::URA3 Bik1-3xGFP::natNT2 bim1Δ::hphNT1 leu2::Bim1-dC-pRS305::LEU2
1514	NKY1237	haploid	MATa ADE2 lys2-80 Spc42-mCherry::HIS3 ura3::pGAL-osTIR::URA3 Bik1-3xGFP::natNT2 bim1Δ::hphNT1 leu2::Bim1-EBHdC-pRS305::LEU2
1847	NKY1514	haploid	MATa ADE2 lys2-80 Spc42-mCherry::HIS3 ura3::pGAL-osTIR::URA3 bim1Δ::hphNT1 leu2::Bim1EBH-GFP-pRS305::LEU2
1848	NKY1515	haploid	MATa ADE2 lys2-80 Spc42-mCherry::HIS3 ura3::pGAL-osTIR::URA3 bim1Δ::hphNT1 leu2::Bim1dC-GFP-pRS305::LEU2
1849	NKY1516	haploid	MATa ADE2 lys2-80 Spc42-mCherry::HIS3 ura3::pGAL-osTIR::URA3 bim1Δ::hphNT1 leu2::Bim1EBHdC-GFP-pRS305::LEU2
1884	NKY1544	haploid	MATa ADE2 lys2-80 ura3::pGAL-osTIR::URA3 mad1Δ::HIS3 Stu2-mRuby2::KanMX4 Kar3-AID-9xMyc::KanMX4 leu2::Bim1-WT-pRS305::LEU2
1885	NKY1545	haploid	MATa ADE2 lys2-80 ura3::pGAL-osTIR::URA3 mad1Δ::HIS3 Stu2-mRuby2::KanMX4 Kar3-AID-9xMyc::KanMX4 leu2::Bim1-EBH-pRS305::LEU2
1886	NKY1546	haploid	MATa ADE2 lys2-80 ura3::pGAL-osTIR::URA3 mad1Δ::HIS3 Stu2-mRuby2::KanMX4 Kar3-AID-9xMyc::KanMX4 leu2::Bim1-dC-pRS305::LEU2
1887	NKY1547	haploid	MATa ADE2 lys2-80 ura3::pGAL-osTIR::URA3 mad1Δ::HIS3 Stu2-mRuby2::KanMX4 Kar3-AID-9xMyc::KanMX4 leu2::Bim1-EBHdC-pRS305::LEU2
1461	NKY1195-1	haploid, cl1	MATa ADE2 lys2-80 Spc42-mCherry::HIS3 ura3::pGAL-osTIR::URA3 Ase1-GFP::KanMX4 bim1Δ::hphNT1 leu2::Bim1-WT-pRS305::LEU2	Figure 8
1463	NKY1196-1	haploid, cl1	MATa ADE2 lys2-80 Spc42-mCherry::HIS3 ura3::pGAL-osTIR::URA3 Ase1-GFP::KanMX4 bim1Δ::hphNT1 leu2::Bim1-EBH-pRS305::LEU2
1465	NKY1197	haploid	MATa ADE2 lys2-80 Spc42-mCherry::HIS3 ura3::pGAL-osTIR::URA3 Ase1-GFP::KanMX4 bim1Δ::hphNT1 leu2::Bim1-dC-pRS305::LEU2
1466	NKY1198	haploid	MATa ADE2 lys2-80 Spc42-mCherry::HIS3 ura3::pGAL-osTIR::URA3 Ase1-GFP::KanMX4 bim1Δ::hphNT1 leu2::Bim1-EBHdC-pRS305::LEU2
		Plasmid number
		pNK601	Bim1-WT in pRS305
		pNK602	Bim1-EBH in pRS305
		pNK603	Bim1-dC in pRS305
		pNK604	Bim1-EBHdC in pRS305
		pNK605	CHCik1FL in pRS305
		pNK606	Bim1WT-GFP in pRS305
		pNK607	Bim1EBH-GFP in pRS305
		pNK608	Bim1dC-GFP in pRS305
		pNK609	Bim1EBHdC-GFP in pRS305
		pNK610	p1-Ase1-GFP in PRS305
		pNK611	p2-Ase1-GFP in pRS305
		pNK612	p3-Ase1-GFP in pRS305
		pNK613	p4-Ase1-GFP in PRS305
		pNK614	p5-Ase1-GFP in PRS305
		pNK615	p6-Ase1-GFP in PRS305
